# Phage-Plasmids Are Rare in Bacteria, May Exhibit Pseudolysogeny and Lack Antibiotic Resistance Genes

**DOI:** 10.1101/2025.11.07.687105

**Authors:** Gomathinayagam Sankaranarayanan, Kodiveri Muthukaliannan Gothandam

## Abstract

Phage-plasmids (PPs), hybrid mobile genetic elements possessing characteristics of both plasmids and bacteriophages, have recently gained attention for their proposed role in horizontal gene transfer, particularly in the dissemination of antimicrobial resistance genes (ARGs). In this study, we re-evaluated the prevalence, structure, and functional attributes of PPs across publicly available datasets comprising over 5 million viral and plasmid sequences. By employing a conservative and domain-centric approach that strictly filtered for high-quality phage genomes devoid of insertion sequences (ISs) and containing plasmid hallmark domains, we identified 3,002 putative PPs—representing a significantly lower proportion (∼0.25%) than previous estimates. Our functional analyses revealed that PPs are more closely related to virulent phages than to temperate phages or plasmids and primarily encode partitioning proteins rather than conjugative machinery, suggesting episomal maintenance and vertical inheritance. PPs displayed genome sizes larger than most phages or plasmids, indicating a potential fitness cost to their bacterial hosts and explaining their rarity. Despite prior claims, we found no evidence of ARG carriage in PPs or virulent phages; only a minority of temperate phages harbored such genes. Furthermore, the dihydrofolate reductase genes commonly mistaken as ARGs were excluded due to their structural and functional roles during phage infection. Interestingly, majority of the PPs were *Caudoviricetes* with plasmid partitioning proteins, and PPs classified under *Faserviricetes* universally carried the relaxase *NicK*, likely reflecting their rolling-circle replication rather than conjugative potential. Our findings challenge earlier generalizations regarding PPs and support a revised view that emphasizes their derivation from bacteriophages, limited functional resemblance to plasmids, and limited role in ARG dissemination.
