## Supplementary Table for "Phage-Plasmids Are Rare in Bacteria, May Exhibit Pseudolysogeny and Lack Antibiotic Resistance Genes"

### Sheet: Sheet1
Clusters of Orthologs			KEGG orthologs			PFAM			TIGRFAM			Virus Orthologs			eggNOG
COG0206	Cell division protein FtsZ		K02621	topoisomerase IV subunit A		PF00091	Tubulin/FtsZ family, GTPase domain		TIGR00065	cell division protein FtsZ		VOG5052	transcriptional regulator		4QR93	StbA protein
COG0630	Type IV secretory pathway ATPase VirB11/Archaellum biosynthesis ATPase ArlI/FlaI		K03194	Type IV secretion system protein virB1		PF00437	Type II/IV secretion system protein		TIGR00180	family glycosyltransferase		VOG3586	hypothetical protein AVIO78A_091		4QEXV	StbA protein
COG1192	ParA-like ATPase involved in chromosome/plasmid partitioning or cellulose biosynthesis protein BcsQ		K03197	type IV secretion system protein VirB2		PF00521	DNA gyrase/topoisomerase IV, subunit A		TIGR00929	VirB4 family type IV secretion/conjugal transfer ATPase		VOG3044	hypothetical protein SA80RD_77		349HH	Cell cycle control, cell division, chromosome partitioning
COG2143	Thioredoxin-related protein		K03198	type IV secretion system protein VirB3		PF01051	Initiator Replication protein, WH1		TIGR01062	DNA topoisomerase IV subunit A		VOG1931	Hypothetical protein		33J4W	ParB-like nuclease domain
COG2946	DNA relaxase NicK		K03199	type IV secretion system protein VirB4		PF01076	Plasmid recombination enzyme		TIGR01690	RAQPRD family integrative conjugative element protein		VOG1647	hypothetical protein		33H3G	Plasmid stability protein
COG2948	Type IV secretion system protein virB10		K03200	type IV secretion system protein VirB5		PF01446	Replication protein		TIGR02525	plasmid transfer ATPase TraJ		VOG1013	hypothetical protein		33CYH	ParB-like nuclease domain
COG3451	Type IV secretory pathway		K03201	type IV secretion system protein VirB6		PF01672	Putative plasmid partition protein		TIGR02686	conjugative relaxase, partial		VOG0985	Hypothetical protein		334W4	ParB-like nuclease domain
COG3504	Type IV secretory pathway VirB9		K03204	type IV secretion system protein VirB9		PF01719	Plasmid replication protein		TIGR02738	type-F conjugative transfer system pilin assembly thiol-disulfide isomerase TrbB		VOG0234	Hypothetical protein		334F5	Plasmid segregation centromere-binding protein ParR
COG3505	Type IV secretory pathway		K03205	type IV secretion system protein VirD4		PF02195	ParB/Sulfiredoxin domain		TIGR02739	type-F conjugative transfer system pilin assembly protein TraF					30KVA	Tubulin/FtsZ family, GTPase domain
COG3668	Plasmid stabilization system protein		K03496	parA, soj; chromosome partitioning protein		PF02387	IncFII RepA protein family		TIGR02741	type-F conjugative transfer system pilin chaperone TraQ					2ZW8W	ParG
COG3701	Conjugal transfer protein TrbF		K03497	parB, spo0J; ParB family transcriptional regulator, chromosome partitioning protein		PF02402	Lysis protein		TIGR02742	type-F conjugative transfer system pilin assembly protein TrbC					2ZQW7	ParB-like nuclease domain
COG3702	Type IV secretory pathway, VirB3-like protein (plasmid)		K07332	archaeal flagellar protein FlaI		PF02486	Replication initiation factor		TIGR02743	type-F conjugative transfer system protein TraW					2ZIPK	ParG
COG3704	COG3704 Type IV secretory pathway		K07344	type IV secretion system protein TrbL		PF02534	Type IV secretory system Conjugative DNA transfe		TIGR02744	type-F conjugative transfer system protein TrbI					2ZEAZ	Belongs to the ParB family
COG3736	Type IV secretory pathway component VirB8		K07467	nicK; putative DNA relaxase		PF03090	Replicase family		TIGR02746	type IV secretion system protein TraC					2ZB5Z	Plasmid stability protein
COG3838	Type IV secretion system protein virB2		K12049	ComB9 competence protein		PF03135	CagE, TrbE, VirB family, component of type IV transporter system		TIGR02747	type IV conjugative transfer system lipoprotein TraV					2ZARU	COG1192 ATPases involved in chromosome partitioning
COG3843	Type IV secretory pathway, VirD2 component (relaxase)		K12056	conjugal transfer mating pair stabilization protein TraG		PF03389	MobA/MobL family		TIGR02756	type-F conjugative transfer system secretin TraK
COG3846	Type IV secretory pathway, TrbL components		K12057	conjugal transfer pilus assembly protein TraF		PF03428	Replication protein C N-terminal domain		TIGR02758	type IV conjugative transfer system pilin TraA, partial
COG3946	Type IV secretory pathway, VirJ component		K12058	conjugal transfer mating pair stabilization protein TraN		PF03432	Relaxase/Mobilisation nuclease domain		TIGR02760	conjugative transfer relaxase/helicase TraI
COG4691	Plasmid stability protein StbC1		K12059	conjugal transfer pilus assembly protein TrbC		PF03524	Conjugal transfer protein		TIGR02761	type IV conjugative transfer system protein TraE
COG4959	Type IV secretory pathway, protease TraF (plasmid)		K12060	conjugal transfer pilus assembly protein TraU		PF03743	Bacterial conjugation TrbI-like protein		TIGR02762	type IV conjugative transfer system protein TraL
COG4962	ATPase CpaF		K12061	conjugal transfer pilus assembly protein TraW		PF03989	DNA gyrase C-terminal domain, beta-propeller		TIGR02767	Ti-type conjugative transfer system protein TraG
COG5268	Conjugative transfer protein TrbD		K12062	conjugal transfer pilin signal peptidase TrbI		PF04335	VirB8 protein		TIGR02768	Ti-type conjugative transfer relaxase TraA
COG5314	Conjugal transfer/entry exclusion protein		K12063	conjugal transfer ATP-binding protein TraC		PF04610	TrbL/VirB6 plasmid conjugal transfer protein		TIGR02775	P-type conjugative transfer protein TrbG
COG5527	Protein involved in initiation of plasmid replication		K12064	conjugal transfer pilus assembly protein TraV		PF04796	Plasmid encoded RepA protein		TIGR02780	P-type conjugative transfer protein TrbJ
COG5534	Plasmid replication initiator protein		K12065	conjugal transfer pilus assembly protein TraB		PF04837	MbeB-like, N-term conserved region		TIGR02781	P-type conjugative transfer protein VirB9
COG5655	Replication protein		K12066	conjugal transfer pilus assembly protein TraK		PF04899	MbeD/MobD like		TIGR02783	P-type conjugative transfer protein TrbL
COG3640	ATP-binding protein		K12067	conjugal transfer pilus assembly protein TraE		PF04956	TrbC/VIRB2 pilin		TIGR02791	P-type DNA transfer protein VirB5
COG3006	hromosome partition protein MukF		K12068	conjugal transfer pilus assembly protein TraL		PF05101	Type IV secretory pathway, VirB3-like protein		TIGR02928	ATP-binding protein
COG1475	transcription regulator protein		K12069	conjugal transfer pilus assembly protein TraA		PF05261	TraM protein, DNA-binding		TIGR03233	DNA sulfur modification protein DndB
COG1386	conserved hypothetical protein-putative transcriptional regulator		K12070	conjugal transfer pilus assembly protein TraI		PF05309	TraE protein		TIGR03453	plasmid partitioning protein RepA
			K12071	conjugal transfer pilus assembly protein TraD		PF05472	DNA replication terminus site-binding protein (Ter protein)		TIGR03454	plasmid partitioning protein RepB
			K12072	conjugative transfer pilus assembly protein TraH		PF05509	TraY domain		TIGR03474	incFII family plasmid replication initiator RepA
			K12078	type IV secretion system protein PtlA		PF05513	TraA		TIGR03744	conjugative transfer ATPase
			K12081	type IV secretion system protein PtlE		PF05713	Bacterial mobilisation protein (MobC)		TIGR03745	family integrating conjugative element membrane protein
			K12204	defect in organelle trafficking protein DotC		PF05732	Firmicute plasmid replication protein (RepL)		TIGR03746	family integrating conjugative element membrane protein
			K12206	intracellular multiplication protein IcmB		PF06122	Conjugative relaxosome accessory transposon protein		TIGR03747	family integrating conjugative element membrane protein
			K12207	intracellular multiplication protein IcmC		PF06290	Plasmid SOS inhibition protein (PsiB)		TIGR03748	conjugative transfer region protein
			K12208	intracellular multiplication protein IcmD		PF06406	Plasmid segregation protein ParM, N-terminal		TIGR03750	family conjugal transfer protein
			K12209	intracellular multiplication protein IcmE		PF06412	Conjugal transfer protein TraD		TIGR03751	family conjugal transfer lipoprotein
			K12211	intracellular multiplication protein IcmG		PF06430	Lactococcus lactis RepB C-terminus		TIGR03752	family integrating conjugative element protein
			K12212	intracellular multiplication protein IcmJ		PF06586	TraK protein		TIGR03754	type IV conjugative transfer system coupling protein TraD
			K12213	intracellular multiplication protein IcmK		PF06834	TraU protein		TIGR03755	Integrating conjugative element protein
			K12214	intracellular multiplication protein IcmL		PF06871	TraH_2		TIGR03756	family integrating conjugative element protein
			K12218	intracellular multiplication protein IcmP		PF06952	PsiA protein		TIGR03757	family integrating conjugative element protein
			K12222	intracellular multiplication protein IcmT		PF06970	Replication initiator protein A (RepA) N-terminus		TIGR03758	family integrating conjugative element protein
			K12227	TraL protein		PF06986	F-type Type IV secretion system, TraN		TIGR03759	family integrating conjugative element protein
			K12228	TrbB protein		PF07042	TrfA protein		TIGR03760	integrating conjugative element relaxase
			K18434	type IV secretion system T-DNA border endonuclease VirD2		PF07057	DNA helicase TraI, C-terminal		TIGR03765	integrating conjugative element protein
			K18640	plasmid segregation protein ParM		PF07178	TraL protein		TIGR03780	conjugative transposon TraN protein
			K19732	LuxR family transcriptional regulator, activator of conjugal transfer of Ti plasmids		PF07261	Replication initiation and membrane attachment		TIGR03781	conjugative transposon protein TraK
			K20266	type IV secretion system protein TrbJ		PF07283	Conjugal transfer protein TrbH		TIGR03782	conjugative transposon protein TraJ
			K20528	type IV secretion system protein TrbC		PF07296	TraP protein		TIGR03783	TraG family conjugative transposon ATPase
			K20531	type IV secretion system protein TrbF		PF07328	T-DNA border endonuclease VirD1		TIGR03926	type VII secretion protein EssB
			K20532	type IV secretion system protein TrbG		PF07506	RepB plasmid partitioning protein		TIGR03764	ParB family protein
						PF07515	Putative conjugal transfer nickase/helicase TraI C-term		TIGR03739	PRTRC system protein D
						PF07916	TraG-like protein, N-terminal region		TIGR03734	PRTRC system ParB family protein
						PF07996	Type IV secretion system proteins
						PF08048	Tap RepA1 leader peptide
						PF08751	TrwC relaxase
						PF08775	ParB family
						PF09079	CDC6, C terminal winged helix domain
						PF09274	ParG
						PF09673	Type-F conjugative transfer system pilin assembly protein
						PF09676	Type IV conjugative transfer system lipoprotein (TraV)
						PF09677	Type-F conjugative transfer system protein (TrbI_Ftype)
						PF09679	Type-F conjugative transfer system pilin chaperone (TraQ)
						PF10134	Replication initiator protein A
						PF10412	Type IV secretion-system coupling protein DNA-binding domain
						PF10623	Plasmid conjugative transfer protein PilI
						PF10624	Plasmid conjugative transfer entry exclusion protein TraS
						PF10626	Conjugative transposon protein TraO
						PF10723	Replication regulatory protein RepB
						PF10784	Plasmid stability protein
						PF11100	Conjugal transfer protein TrbE
						PF11130	TraC protein
						PF11393	Type-IV b secretion system, inner-membrane complex component
						PF11740	Plasmid replication region DNA-binding N-term
						PF11800	Replication protein C C-terminal region
						PF12293	Putative outer membrane core complex of type IVb secretion
						PF12477	Sex factor F TraW protein N terminal
						PF12602	Fertility inhibition protein N terminal
						PF12642	Conjugative transposon protein TcpC
						PF12648	TcpE family
						PF12958	Protein of unknown function (DUF3847)
						PF12988	TraQ conjugal transfer protein
						PF13150	Conjugative transposon protein TraL
						PF13728	F plasmid transfer operon protein
						PF13729	F plasmid transfer operon, TraF, protein
						PF13814	Replication-relaxation
						PF14072	DNA-sulfur modification-associated
						PF14595	Thioredoxin
						PF16932	Type IV secretory system, conjugal DNA-protein transfer
						PF17413	Outer membrane lipoprotein virB7
						PF17511	Mobilization protein B
						PF18008	Replication initiator protein A C-terminal domain
						PF18106	Rolling Circle replication initiation protein N-terminal domain
						PF18272	single-stranded DNA binding TraI N-terminal subdomain
						PF18340	DNA relaxase TraI 2B/2B-like domain
						PF18555	MobL relaxases
						PF19044	TraG P-loop domain
						PF19456	MobI protein
						PF19478	TrbL/VirB6 plasmid conjugal transfer like protein
						PF19514	MobC-like protein
						PF19590	TrbL/VirB6 plasmid conjugal transfer like protein
						PF20084	Conjugative transfer region protein TrbK
						PF18607	ParA helix turn helix domain
						PF18090	Centromere-binding protein HTH domain
						PF17762	HTH domain found in ParB protein
						PF09140	ATPase MipZ
						PF01656	CobQ/CobB/MinD/ParA nucleotide binding domain
